# Transcriptome-wide RNA accessibility mapping reveals structured RNA elements and pervasive conformational rearrangements under stress

**DOI:** 10.1101/2025.06.05.658101

**Authors:** Kelsey Farenhem, Troy W. Whitfield, Alina Chouloute, Ankur Jain

**Affiliations:** Whitehead Institute for Biomedical Research, 455 Main Street, Cambridge, MA 02142, USA; Department of Biology, Massachusetts Institute of Technology, 31 Ames Street, Cambridge, MA 02139, USA

## Abstract

RNA structure plays a central role in post-transcriptional gene regulation, modulating RNA stability, translation, and interactions with RNA-binding proteins (RBPs). However, capturing RNA conformations at scale remains challenging. Here, we introduce DMS-TRAM-seq (Dimethyl Sulfate–Transcriptome-wide RNA Accessibility Mapping by sequencing), which probes RNA structure across nearly the entire transcriptome. Using DMS-TRAM-seq, we generated secondary structure predictions for over 9,000 human transcripts, including hundreds of non-coding RNAs, and identified more than 700 previously unannotated, high-confidence structured elements. Importantly, the enhanced coverage provided by DMS-TRAM-seq enabled comparative analyses, revealing RNAs that undergo structural rearrangements in response to cellular perturbations. Integration with RBP motifs and ribosome profiling uncovered altered RNA–RBP interactions during oxidative stress and showed that translation inhibition broadly drives RNAs toward their thermodynamically favored conformations. DMS-TRAM-seq enables interrogation of the RNA structurome and its plasticity at an unprecedented scale, opening new directions for elucidating the structural basis of RNA regulation.
