## Supplemental Table 8 for "Transcriptome-wide RNA accessibility mapping reveals structured RNA elements and pervasive conformational rearrangements under stress"

### Sheet: whole_transcript
RBP	total_windows	sig_windows	ratio	shuffled_sig_windows	FC	p_hyper	padj	-log10p	-log10p_cap	log2FC
SLBP	133	92	0.691729	24	3.72	1.84861e-55	1.25511e-54	53.9013	53.9013	1.8953
RPS3	9244	4130	0.446776	1486	2.77808	0	0	inf	300	1.47409
SND1	6989	2711	0.387895	1299	2.08615	0	0	inf	300	1.06085
EIF3G	360	136	0.377778	53	2.53704	6.02329e-39	2.98848e-38	37.5246	37.5246	1.34314
NOL12	193	68	0.352332	34	1.97143	1.82869e-18	6.04874e-18	17.2183	17.2183	0.979241
ZRANB2	78	24	0.307692	14	1.66667	2.31095e-06	4.58634e-06	5.33853	5.33853	0.736966
SERBP1	254	78	0.307087	37	2.07895	5.45308e-17	1.71573e-16	15.7656	15.7656	1.05585
G3BP1	9972	3029	0.303751	1454	2.08247	0	0	inf	300	1.0583
SDAD1	994	293	0.294769	153	1.90909	8.99325e-55	5.80065e-54	53.2365	53.2365	0.932886
WDR43	320	87	0.271875	49	1.76	3.10662e-15	9.31987e-15	14.0306	14.0306	0.815575
NIP7	173	47	0.271676	17	2.66667	5.20099e-09	1.19808e-08	7.92151	7.92151	1.41504
ZNF800	6744	1786	0.264828	1086	1.64397	3.09568e-271	7.98684e-270	269.098	269.098	0.717188
PUM1	3867	1014	0.262219	571	1.77448	1.04584e-148	1.68642e-147	146.773	146.773	0.827393
GEMIN5	2614	660	0.252487	403	1.63614	4.07172e-89	3.7518e-88	87.4258	87.4258	0.710295
FTO	1228	305	0.248371	174	1.74857	1.7395e-40	9.34983e-40	39.0292	39.0292	0.806177
APOBEC3C	1313	316	0.24067	184	1.71351	4.94713e-39	2.55272e-38	37.593	37.593	0.776958
DROSHA	1280	302	0.235937	215	1.40278	1.04051e-35	4.62846e-35	34.3346	34.3346	0.488286
UTP18	99	22	0.222222	11	1.91667	0.000829159	0.00135394	2.8684	2.8684	0.938599
SRSF7	863	188	0.217845	124	1.512	5.56945e-19	1.89068e-18	17.7234	17.7234	0.596458
METAP2	4148	891	0.214802	603	1.47682	1.42661e-80	1.22688e-79	78.9112	78.9112	0.562495
TRA2A	2850	599	0.210175	533	1.1236	3.12095e-51	1.91715e-50	49.7173	49.7173	0.168123
NIPBL	254	53	0.208661	34	1.54286	4.34001e-06	8.48274e-06	5.07146	5.07146	0.625604
FMR1	4377	888	0.202879	643	1.38043	5.28993e-68	3.79112e-67	66.4212	66.4212	0.465123
LIN28B	8266	1598	0.193322	1382	1.15618	1.73409e-105	1.86415e-104	103.73	103.73	0.209369
LARP4	6415	1215	0.1894	993	1.22334	2.20164e-74	1.77507e-73	72.7508	72.7508	0.290825
NPM1	53	10	0.188679	7	1.375	0.0382943	0.0441068	1.35549	1.35549	0.459432
AQR	11512	2083	0.180942	1948	1.06927	1.73263e-109	2.0319e-108	107.692	107.692	0.0966212
GPKOW	869	154	0.177215	122	1.26016	6.01659e-09	1.36165e-08	7.86593	7.86593	0.33361
GRWD1	23118	4039	0.174712	3607	1.11973	3.34506e-196	6.16446e-195	194.21	194.21	0.163156
AGGF1	670	116	0.173134	119	0.975	1.01075e-06	2.13749e-06	5.6701	5.6701	-0.0365259
YBX3	13296	2301	0.17306	1981	1.16145	1.68215e-101	1.66921e-100	99.7775	99.7775	0.215931
UCHL5	17412	2918	0.167586	2651	1.10068	1.4746e-113	1.90224e-112	111.721	111.721	0.138393
XRCC6	347	57	0.164265	52	1.09434	0.00100727	0.0016046	2.79463	2.79463	0.130061
DDX3X	12786	2090	0.16346	2228	0.938089	1.26773e-70	9.61986e-70	69.0168	69.0168	-0.0922036
NOLC1	1822	294	0.161361	230	1.27706	1.18149e-10	3.20003e-10	9.49485	9.49485	0.352822
SRSF1	3828	615	0.160658	656	0.937595	1.03557e-19	3.6105e-19	18.4424	18.4424	-0.092963
DDX52	126	20	0.15873	20	1	0.0297489	0.0352074	1.45337	1.45337	0
PHF6	164	26	0.158537	26	1	0.0185155	0.0246196	1.60872	1.60872	0
FXR1	1852	293	0.158207	257	1.13953	9.09952e-10	2.25738e-09	8.6464	8.6464	0.188445
DHX30	285	45	0.157895	45	1	0.00490372	0.00718841	2.14337	2.14337	0
ZC3H8	123	19	0.154472	19	1	0.0381206	0.0441068	1.35549	1.35549	0
CDC40	190	29	0.152632	26	1.11111	0.0207437	0.0264944	1.57685	1.57685	0.152003
ZNF622	11471	1736	0.151338	1690	1.0272	2.60047e-38	1.24245e-37	36.9057	36.9057	0.0387211
FXR2	9302	1404	0.150935	1452	0.966965	1.41717e-30	5.71297e-30	29.2431	29.2431	-0.0484646
EFTUD2	2829	424	0.149876	450	0.94235	3.89974e-10	1.00613e-09	8.99734	8.99734	-0.0856646
SF3B4	5869	875	0.149088	896	0.976589	3.17698e-18	1.02458e-17	16.9895	16.9895	-0.0341771
TROVE2	189	28	0.148148	40	0.707317	0.0280033	0.0336103	1.47353	1.47353	-0.499571
PRPF8	12158	1788	0.147064	1943	0.920267	7.37874e-33	3.07051e-32	31.5128	31.5128	-0.119875
SUB1	3769	549	0.145662	492	1.11562	1.19071e-10	3.20003e-10	9.49485	9.49485	0.157844
BCLAF1	17094	2484	0.145314	2458	1.01057	3.06853e-42	1.72104e-41	40.7642	40.7642	0.0151741
CPSF6	716	104	0.145251	126	0.826772	0.00136352	0.0021192	2.67383	2.67383	-0.274439
BUD13	8145	1148	0.140945	1217	0.94335	4.96138e-16	1.52385e-15	14.8171	14.8171	-0.0841353
PABPC4	5689	796	0.139919	814	0.977914	4.00111e-11	1.14698e-10	9.94044	9.94044	-0.0322203
EIF3D	502	70	0.139442	62	1.12698	0.0100158	0.0138929	1.85721	1.85721	0.172467
LARP7	140	19	0.135714	24	0.8	0.0699052	0.0739162	1.13126	1.13126	-0.321928
HNRNPM	407	55	0.135135	69	0.8	0.0226684	0.0286689	1.54259	1.54259	-0.321928
MTPAP	902	117	0.129712	114	1.02609	0.0119604	0.0162409	1.78939	1.78939	0.037153
SMNDC1	681	88	0.129222	114	0.773913	0.0194699	0.0251162	1.60005	1.60005	-0.369757
RBM15	7284	927	0.127265	1153	0.804159	9.39367e-06	1.78204e-05	4.74908	4.74908	-0.314447
SRSF9	379	48	0.126649	53	0.907407	0.0439946	0.048925	1.31047	1.31047	-0.140178
TARDBP	625	79	0.1264	94	0.842105	0.0281388	0.0336103	1.47353	1.47353	-0.247928
DDX24	7602	947	0.124572	1065	0.889306	9.00378e-05	0.000159108	3.79831	3.79831	-0.169248
PRPF4	1863	232	0.12453	258	0.899614	0.00854341	0.0119793	1.92157	1.92157	-0.152622
FUS	528	65	0.123106	86	0.758621	0.0408401	0.0462138	1.33523	1.33523	-0.398549
PCBP1	3407	418	0.122689	623	0.671474	0.00444752	0.0065946	2.18081	2.18081	-0.574596
U2AF1	967	118	0.122027	176	0.672316	0.0269184	0.0327592	1.48467	1.48467	-0.572788
GRSF1	817	96	0.117503	122	0.788618	0.040126	0.0458075	1.33906	1.33906	-0.342602
U2AF2	4171	475	0.113882	717	0.662953	0.0194074	0.0251162	1.60005	1.60005	-0.593022
FASTKD2	391	44	0.112532	71	0.625	0.0637454	0.06796	1.16775	1.16775	-0.678072
SF3A3	834	93	0.111511	105	0.886792	0.0434819	0.0487754	1.3118	1.3118	-0.173332
HNRNPU	63	7	0.111111	8	0.888889	0.157844	0.159077	0.798392	0.798392	-0.169925
PPIG	16552	1836	0.110923	2388	0.768941	0.00671873	0.00963019	2.01637	2.01637	-0.379055
DDX55	2968	324	0.109164	512	0.633528	0.0187033	0.0246196	1.60872	1.60872	-0.658519
HNRNPUL1	58	6	0.103448	8	0.777778	0.16501	0.16501	0.782489	0.782489	-0.36257
DDX6	1918	198	0.103233	310	0.639871	0.0114572	0.0157232	1.80346	1.80346	-0.644146
NCBP2	1945	193	0.0992288	287	0.673611	0.00429948	0.00644921	2.19049	2.19049	-0.570012
PABPN1	3227	316	0.0979238	418	0.756563	0.000470566	0.000788351	3.10328	3.10328	-0.402467
XRN2	265	25	0.0943396	38	0.666667	0.0512212	0.0564747	1.24815	1.24815	-0.584963
SUPV3L1	77	7	0.0909091	5	1.33333	0.127819	0.130863	0.883184	0.883184	0.415037
YWHAG	201	18	0.0895522	31	0.59375	0.054191	0.0587448	1.23103	1.23103	-0.752072
SSB	56	5	0.0892857	12	0.461538	0.15524	0.157685	0.802209	0.802209	-1.11548
DKC1	314	28	0.089172	37	0.763158	0.0301936	0.0354088	1.45089	1.45089	-0.389947
HLTF	1193	104	0.0871752	179	0.583333	0.000543219	0.0008984	3.04653	3.04653	-0.777608
EWSR1	175	15	0.0857143	30	0.516129	0.05282	0.0577439	1.23849	1.23849	-0.954196
IGF2BP2	3570	303	0.0848739	553	0.548736	3.92332e-09	9.20196e-09	8.03612	8.03612	-0.865815
LSM11	1368	115	0.0840643	206	0.560386	7.25429e-05	0.000131803	3.88007	3.88007	-0.835506
IGF2BP3	1982	165	0.0832492	288	0.574394	2.03585e-06	4.10352e-06	5.38684	5.38684	-0.799886
AATF	246	20	0.0813008	34	0.6	0.0237907	0.0295097	1.53004	1.53004	-0.736966
DGCR8	224	18	0.0803571	47	0.395833	0.0261564	0.032135	1.49302	1.49302	-1.33703
RBM22	116	9	0.0775862	13	0.714286	0.0610723	0.0656527	1.18275	1.18275	-0.485427
GTF2F1	752	58	0.0771277	147	0.398649	0.000244209	0.000425716	3.37088	3.37088	-1.32681
DDX51	79	6	0.0759494	13	0.5	0.091117	0.0947911	1.02323	1.02323	-1
NONO	355	26	0.0732394	50	0.529412	0.00340192	0.00516291	2.28711	2.28711	-0.917538
AKAP8L	208	15	0.0721154	33	0.470588	0.0148278	0.0199248	1.70061	1.70061	-1.08746
SLTM	525	37	0.0704762	106	0.35514	0.000301131	0.000517945	3.28572	3.28572	-1.49354
EXOSC5	59	4	0.0677966	9	0.5	0.101174	0.104412	0.98125	0.98125	-1
KHSRP	572	37	0.0646853	94	0.4	2.82485e-05	5.20579e-05	4.28351	4.28351	-1.32193
IGF2BP1	5242	337	0.0642884	873	0.386728	1.37228e-34	5.9008e-34	33.2291	33.2291	-1.37061
XPO5	276	17	0.0615942	39	0.45	0.00135633	0.0021192	2.67383	2.67383	-1.152
ZC3H11A	1113	68	0.0610961	170	0.403509	9.70176e-10	2.36137e-09	8.62684	8.62684	-1.30933
PUM2	2659	161	0.0605491	397	0.407035	3.36188e-21	1.20467e-20	19.9191	19.9191	-1.29677
RBFOX2	653	38	0.058193	111	0.348214	5.39287e-07	1.15947e-06	5.93574	5.93574	-1.52195
CSTF2T	951	55	0.0578339	153	0.363636	1.62213e-09	3.8751e-09	8.41172	8.41172	-1.45943
FKBP4	52	3	0.0576923	8	0.444444	0.089248	0.0936016	1.02872	1.02872	-1.16993
CSTF2	1024	59	0.0576172	168	0.35503	3.4916e-10	9.19218e-10	9.03658	9.03658	-1.49399
SUGP2	94	5	0.0531915	13	0.428571	0.0233021	0.0291841	1.53485	1.53485	-1.22239
NKRF	250	13	0.052	33	0.411765	0.000380204	0.000645346	3.19021	3.19021	-1.28011
EIF3H	1955	96	0.0491049	279	0.346429	9.46709e-24	3.59193e-23	22.4447	22.4447	-1.52937
SAFB	187	9	0.0481283	34	0.285714	0.00100754	0.0016046	2.79463	2.79463	-1.80735
PCBP2	2962	140	0.0472654	432	0.325635	2.46353e-37	1.13498e-36	35.945	35.945	-1.61867
TIAL1	885	40	0.0451977	129	0.315385	4.26025e-13	1.24903e-12	11.9034	11.9034	-1.66482
PTBP1	690	31	0.0449275	139	0.228571	1.18638e-10	3.20003e-10	9.49485	9.49485	-2.12928
EIF4G2	235	10	0.0425532	43	0.25	7.4152e-05	0.000132856	3.87662	3.87662	-2
PPIL4	98	4	0.0408163	19	0.25	0.00743662	0.010542	1.97708	1.97708	-2
CPEB4	102	4	0.0392157	19	0.25	0.00541211	0.00784452	2.10543	2.10543	-2
SAFB2	129	5	0.0387597	21	0.272727	0.00174804	0.00268449	2.57114	2.57114	-1.87447
DDX59	506	19	0.0375494	63	0.3125	5.74978e-10	1.45436e-09	8.83733	8.83733	-1.67807
TIA1	2440	89	0.0364754	422	0.212766	2.30864e-43	1.35371e-42	41.8685	41.8685	-2.23266
HNRNPK	1063	36	0.0338664	190	0.193717	2.72685e-21	1.00504e-20	19.9978	19.9978	-2.36798
MATR3	226	7	0.0309735	35	0.222222	4.90509e-06	9.44412e-06	5.02484	5.02484	-2.16993
STAU2	221	6	0.0271493	26	0.259259	1.94629e-06	3.98526e-06	5.39954	5.39954	-1.94753
QKI	206	5	0.0242718	25	0.230769	1.80054e-06	3.74628e-06	5.4264	5.4264	-2.11548
ILF3	263	6	0.0228137	42	0.162791	3.59595e-08	7.99789e-08	7.09702	7.09702	-2.61891
HNRNPL	152	3	0.0197368	26	0.148148	1.41356e-05	2.64274e-05	4.57794	4.57794	-2.75489
AKAP1	6496	114	0.0175493	1105	0.103978	5.0607e-198	1.08805e-196	195.963	195.963	-3.26565
UPF1	14705	248	0.016865	2681	0.0928412	0	0	inf	300	-3.42909
FUBP3	904	14	0.0154867	139	0.107143	4.67973e-30	1.82935e-29	28.7377	28.7377	-3.22239
FAM120A	3795	52	0.0137022	608	0.0870279	1.20786e-128	1.73126e-127	126.762	126.762	-3.52238
HNRNPC	164	1	0.00609756	20	0.0952381	5.86819e-08	1.28304e-07	6.89176	6.89176	-3.39232

### Sheet: 5'UTR
RBP	total_windows	sig_windows	ratio	shuffled_sig_windows	FC	p_hyper	padj	-log10p	-log10p_cap	log2FC
RBM5	1	1	1	0	2	0.0984015	0.192645	0.715242	0.715242	1
SLBP	13	7	0.538462	2	2.66667	8.1476e-05	0.000566258	3.24699	3.24699	1.41504
SBDS	2	1	0.5	0	2	0.17745	0.268103	0.571698	0.571698	1
YWHAG	2	1	0.5	0	2	0.17745	0.268103	0.571698	0.571698	1
HNRNPU	4	2	0.5	0	3	0.0472087	0.117179	0.931151	0.931151	1.58496
LSM11	19	7	0.368421	1	4	0.00128829	0.00688741	2.16194	2.16194	2
HNRNPUL1	3	1	0.333333	0	2	0.239997	0.327055	0.485379	0.485379	1
G3BP1	94	31	0.329787	9	3.2	4.9705e-10	6.2809e-09	8.20198	8.20198	1.67807
SUB1	178	56	0.314607	22	2.47826	6.6091e-16	3.06222e-14	13.514	13.514	1.30933
NOLC1	65	20	0.307692	7	2.625	1.81674e-06	1.57829e-05	4.80181	4.80181	1.39232
WDR43	10	3	0.3	1	2	0.0553368	0.126095	0.899301	0.899301	1
SFPQ	7	2	0.285714	0	3	0.121138	0.213294	0.671021	0.671021	1.58496
RBM22	19	5	0.263158	1	3	0.0251043	0.081151	1.09071	1.09071	1.58496
LARP4	242	63	0.260331	32	1.93939	1.90176e-13	3.30431e-12	11.4809	11.4809	0.955606
EIF3G	247	64	0.259109	24	2.6	1.54673e-13	3.07136e-12	11.5127	11.5127	1.37851
NOL12	24	6	0.25	4	1.4	0.0188751	0.065591	1.18316	1.18316	0.485427
TARDBP	20	5	0.25	2	2	0.0301859	0.0905896	1.04292	1.04292	1
EIF3D	129	31	0.24031	13	2.28571	1.3449e-06	1.24627e-05	4.90439	4.90439	1.19265
RPS3	1218	283	0.232348	144	1.95862	1.17344e-47	1.63109e-45	44.7875	44.7875	0.969838
PUM1	187	41	0.219251	17	2.33333	4.21657e-07	4.18645e-06	5.37815	5.37815	1.22239
SND1	24	5	0.208333	5	1	0.0547303	0.126095	0.899301	0.899301	0
TRA2A	82	17	0.207317	6	2.57143	0.00143009	0.0073623	2.13299	2.13299	1.36257
UTP18	5	1	0.2	1	1	0.325181	0.407208	0.390183	0.390183	0
SUPV3L1	5	1	0.2	0	2	0.325181	0.407208	0.390183	0.390183	1
APOBEC3C	62	12	0.193548	5	2.16667	0.00993067	0.0418292	1.37852	1.37852	1.11548
DROSHA	641	124	0.193448	78	1.58228	3.66126e-14	1.27229e-12	11.8954	11.8954	0.662004
GEMIN5	1440	271	0.188194	175	1.54545	1.49456e-28	1.03872e-26	25.9835	25.9835	0.628031
IGF2BP3	59	11	0.186441	8	1.33333	0.0161293	0.0589994	1.22915	1.22915	0.415037
YBX3	722	134	0.185596	99	1.35	8.57816e-14	1.98727e-12	11.7017	11.7017	0.432959
SERBP1	135	25	0.185185	15	1.625	0.00078503	0.00474431	2.32383	2.32383	0.70044
ZNF800	208	38	0.182692	15	2.4375	6.94679e-05	0.000508213	3.29395	3.29395	1.2854
AQR	710	121	0.170423	83	1.45238	3.81563e-10	5.30372e-09	8.27542	8.27542	0.53842
DDX55	107	18	0.168224	8	2.11111	0.00847121	0.0379838	1.4204	1.4204	1.078
SUGP2	6	1	0.166667	0	2	0.351833	0.421515	0.375187	0.375187	1
HNRNPM	102	17	0.166667	9	1.8	0.0107998	0.0428906	1.36764	1.36764	0.847997
FTO	505	81	0.160396	70	1.15493	2.84202e-06	2.32377e-05	4.63381	4.63381	0.207805
METAP2	182	29	0.159341	22	1.30435	0.00294429	0.0146163	1.83516	1.83516	0.383329
DDX52	38	6	0.157895	5	1.16667	0.0910878	0.180874	0.742623	0.742623	0.222392
PRPF8	718	111	0.154596	80	1.38272	3.35522e-07	3.5875e-06	5.44521	5.44521	0.467505
UCHL5	813	125	0.153752	100	1.24752	8.78602e-08	1.01771e-06	5.99237	5.99237	0.319068
PABPC4	304	46	0.151316	31	1.46875	0.000884296	0.00512155	2.2906	2.2906	0.554589
GRWD1	1392	209	0.150144	160	1.30435	3.40772e-11	5.26303e-10	9.27876	9.27876	0.383329
LIN28B	154	23	0.149351	22	1.04348	0.0122486	0.0462269	1.33511	1.33511	0.0614005
FUS	61	9	0.147541	8	1.11111	0.0686425	0.146789	0.833305	0.833305	0.152003
AKAP1	34	5	0.147059	2	2	0.127382	0.216962	0.663616	0.663616	1
GRSF1	106	15	0.141509	13	1.14286	0.0408977	0.110842	0.955297	0.955297	0.192645
SDAD1	101	14	0.138614	10	1.36364	0.0498346	0.119431	0.922882	0.922882	0.447459
SRSF7	65	9	0.138462	4	2	0.0836821	0.171056	0.766861	0.766861	1
BUD13	324	44	0.135802	38	1.15385	0.00612816	0.0283938	1.54678	1.54678	0.206451
EWSR1	61	8	0.131148	12	0.692308	0.106976	0.206448	0.68519	0.68519	-0.530515
KHSRP	31	4	0.129032	3	1.25	0.18015	0.269256	0.569835	0.569835	0.321928
IGF2BP2	241	31	0.128631	36	0.864865	0.0241606	0.0799602	1.09713	1.09713	-0.209453
XPO5	39	5	0.128205	2	2	0.157113	0.251019	0.600293	0.600293	1
WRN	8	1	0.125	2	0.666667	0.381352	0.445157	0.351487	0.351487	-0.584963
LARP7	8	1	0.125	1	1	0.381352	0.445157	0.351487	0.351487	0
TIA1	65	8	0.123077	8	1	0.121225	0.213294	0.671021	0.671021	0
SRSF9	57	7	0.122807	10	0.727273	0.133238	0.223134	0.651435	0.651435	-0.459432
EFTUD2	184	22	0.119565	21	1.04545	0.0583869	0.1309	0.883061	0.883061	0.0641303
ZNF622	586	70	0.119454	72	0.972603	0.012305	0.0462269	1.33511	1.33511	-0.0400774
SF3A3	42	5	0.119048	3	1.5	0.170168	0.262816	0.580349	0.580349	0.584963
PUM2	34	4	0.117647	5	0.833333	0.194636	0.284783	0.545485	0.545485	-0.263034
EIF4G2	17	2	0.117647	3	0.75	0.278626	0.368848	0.433152	0.433152	-0.415037
SF3B4	255	30	0.117647	29	1.03333	0.0467467	0.117179	0.931151	0.931151	0.0473057
DDX3X	7445	863	0.115917	874	0.987429	5.35235e-14	1.48795e-12	11.8274	11.8274	-0.0182517
SLTM	87	10	0.114943	8	1.22222	0.117308	0.211764	0.674147	0.674147	0.289507
DHX30	98	11	0.112245	8	1.33333	0.114791	0.209946	0.677892	0.677892	0.415037
FMR1	448	49	0.109375	50	0.980392	0.0452498	0.116476	0.933763	0.933763	-0.0285692
IGF2BP1	111	12	0.108108	15	0.8125	0.114776	0.209946	0.677892	0.677892	-0.29956
PABPN1	19	2	0.105263	0	3	0.28479	0.373451	0.427767	0.427767	1.58496
FXR2	514	54	0.105058	49	1.1	0.0512578	0.12076	0.918078	0.918078	0.137504
AKAP8L	29	3	0.103448	4	0.8	0.235814	0.325116	0.487962	0.487962	-0.321928
PRPF4	461	47	0.101952	60	0.786885	0.0602777	0.132994	0.876169	0.876169	-0.345775
MTPAP	30	3	0.1	3	1	0.236235	0.325116	0.487962	0.487962	0
DDX6	151	15	0.0993377	21	0.727273	0.108422	0.206448	0.68519	0.68519	-0.459432
RBM15	1055	104	0.0985782	127	0.820312	0.0427541	0.112129	0.950284	0.950284	-0.285754
SRSF1	436	42	0.0963303	55	0.767857	0.0648912	0.140936	0.850979	0.850979	-0.38109
GTF2F1	293	27	0.0921502	56	0.491228	0.0758421	0.157344	0.80315	0.80315	-1.02554
HLTF	44	4	0.0909091	6	0.714286	0.202244	0.289814	0.537881	0.537881	-0.485427
NIPBL	11	1	0.0909091	0	2	0.384308	0.445157	0.351487	0.351487	1
BCLAF1	320	29	0.090625	25	1.15385	0.0698234	0.147052	0.832528	0.832528	0.206451
XRN2	78	7	0.0897436	13	0.571429	0.151311	0.24456	0.611614	0.611614	-0.807355
FASTKD2	46	4	0.0869565	7	0.625	0.197612	0.286126	0.543442	0.543442	-0.678072
XRCC6	69	6	0.0869565	10	0.636364	0.159736	0.252311	0.598064	0.598064	-0.652077
NKRF	82	7	0.0853659	11	0.666667	0.14384	0.235221	0.628524	0.628524	-0.584963
PCBP1	448	38	0.0848214	64	0.6	0.041466	0.110842	0.955297	0.955297	-0.736966
PPIG	455	37	0.0813187	45	0.826087	0.030631	0.0905896	1.04292	1.04292	-0.275634
CSTF2	305	24	0.0786885	45	0.543478	0.0412368	0.110842	0.955297	0.955297	-0.879706
NCBP2	1427	112	0.0784863	157	0.71519	0.000961666	0.00534687	2.2719	2.2719	-0.483602
AATF	26	2	0.0769231	0	3	0.262099	0.353706	0.451357	0.451357	1.58496
U2AF1	80	6	0.075	8	0.777778	0.127992	0.216962	0.663616	0.663616	-0.36257
CSTF2T	301	22	0.0730897	45	0.5	0.026569	0.0839338	1.07606	1.07606	-1
U2AF2	260	19	0.0730769	35	0.555556	0.0336911	0.0975638	1.01071	1.01071	-0.847997
DDX24	233	17	0.0729614	30	0.580645	0.0393397	0.110842	0.955297	0.955297	-0.784271
GPKOW	30	2	0.0666667	4	0.6	0.231755	0.325116	0.487962	0.487962	-0.736966
CPSF6	15	1	0.0666667	1	1	0.346258	0.418521	0.378283	0.378283	0
RBFOX2	60	4	0.0666667	13	0.357143	0.138314	0.228877	0.640397	0.640397	-1.48543
SAFB	15	1	0.0666667	4	0.4	0.346258	0.418521	0.378283	0.378283	-1.32193
UPF1	192	12	0.0625	23	0.541667	0.0239399	0.0799602	1.09713	1.09713	-0.884523
CDC40	16	1	0.0625	3	0.5	0.332986	0.409602	0.387638	0.387638	-1
EXOSC5	16	1	0.0625	4	0.4	0.332986	0.409602	0.387638	0.387638	-1.32193
NONO	117	7	0.0598291	15	0.5	0.0496101	0.119431	0.922882	0.922882	-1
TROVE2	17	1	0.0588235	5	0.333333	0.318969	0.407208	0.390183	0.390183	-1.58496
DDX51	38	2	0.0526316	6	0.428571	0.163401	0.255199	0.593121	0.593121	-1.22239
DDX59	117	6	0.0512821	15	0.4375	0.0285437	0.0881685	1.05469	1.05469	-1.19265
HNRNPC	20	1	0.05	0	2	0.274974	0.367514	0.434726	0.434726	1
FAM120A	135	6	0.0444444	21	0.318182	0.0105303	0.0428906	1.36764	1.36764	-1.65208
PCBP2	332	14	0.0421687	39	0.375	5.9339e-05	0.000458229	3.33892	3.33892	-1.41504
SMNDC1	49	2	0.0408163	4	0.6	0.0873033	0.175872	0.754803	0.754803	-0.736966
FKBP4	26	1	0.0384615	2	0.666667	0.191898	0.283765	0.547042	0.547042	-0.584963
EIF3H	221	8	0.0361991	23	0.375	0.000265969	0.00168044	2.77458	2.77458	-1.41504
PTBP1	72	2	0.0277778	7	0.375	0.0173973	0.0620057	1.20757	1.20757	-1.41504
HNRNPK	145	3	0.0206897	22	0.173913	0.000184828	0.00122339	2.91244	2.91244	-2.52356
SF3B1	4	0	0	0	1	0.660744	0.711964	0.147542	0.147542	0
NIP7	1	0	0	1	0.5	0.901599	0.901599	0.0449868	0.0449868	-1
DGCR8	45	0	0	5	0.166667	0.00938294	0.0407571	1.3898	1.3898	-2.58496
ZC3H8	5	0	0	0	1	0.595708	0.651995	0.185756	0.185756	0
FXR1	10	0	0	2	0.333333	0.3548	0.421515	0.375187	0.375187	-1.58496
CPEB4	1	0	0	0	1	0.901599	0.901599	0.0449868	0.0449868	0
PPIL4	2	0	0	0	1	0.812874	0.843205	0.0740669	0.0740669	0
TBRG4	6	0	0	2	0.333333	0.537069	0.602037	0.220377	0.220377	-1.58496
DDX42	5	0	0	0	1	0.595708	0.651995	0.185756	0.185756	0
RPS11	1	0	0	0	1	0.901599	0.901599	0.0449868	0.0449868	0
ZC3H11A	9	0	0	1	0.5	0.393551	0.452095	0.34477	0.34477	-1
FUBP3	1	0	0	0	1	0.901599	0.901599	0.0449868	0.0449868	0
DKC1	11	0	0	1	0.5	0.319863	0.407208	0.390183	0.390183	-1
PHF6	3	0	0	0	1	0.732875	0.77763	0.109227	0.109227	0
ZRANB2	5	0	0	0	1	0.595708	0.651995	0.185756	0.185756	0
STAU2	2	0	0	0	1	0.812874	0.843205	0.0740669	0.0740669	0
ABCF1	4	0	0	1	0.5	0.660744	0.711964	0.147542	0.147542	-1
TIAL1	6	0	0	0	1	0.537069	0.602037	0.220377	0.220377	0
QKI	12	0	0	1	0.5	0.288364	0.374604	0.426427	0.426427	-1
ILF3	50	0	0	7	0.125	0.00557996	0.0267453	1.57275	1.57275	-3
AGGF1	21	0	0	3	0.25	0.113393	0.209946	0.677892	0.677892	-2
SAFB2	14	0	0	3	0.25	0.234361	0.325116	0.487962	0.487962	-2
MATR3	20	0	0	0	1	0.125788	0.216962	0.663616	0.663616	0
KHDRBS1	1	0	0	0	1	0.901599	0.901599	0.0449868	0.0449868	0
HNRNPA1	2	0	0	0	1	0.812874	0.843205	0.0740669	0.0740669	0
TAF15	3	0	0	0	1	0.732875	0.77763	0.109227	0.109227	0
HNRNPL	7	0	0	2	0.333333	0.484198	0.551669	0.258322	0.258322	-1.58496

### Sheet: CDS
RBP	total_windows	sig_windows	ratio	shuffled_sig_windows	FC	p_hyper	padj	-log10p	-log10p_cap	log2FC
SLBP	109	89	0.816514	18	4.73684	7.38816e-54	7.28965e-53	52.1373	52.1373	2.24393
RPS11	3	2	0.666667	1	1.5	0.0577118	0.078361	1.1059	1.1059	0.584963
EIF3G	188	116	0.617021	34	3.34286	3.191e-48	2.77805e-47	46.5563	46.5563	1.74108
GNL3	2	1	0.5	0	2	0.25568	0.27029	0.56817	0.56817	1
AARS	4	2	0.5	0	3	0.0980555	0.122755	0.910962	0.910962	1.58496
RPS3	7833	3870	0.494064	1680	2.3028	0	0	inf	300	1.20339
SERBP1	108	53	0.490741	16	3.17647	7.62135e-17	3.75986e-16	15.4248	15.4248	1.66742
APOBEC3C	660	281	0.425758	142	1.97203	4.06675e-65	5.01566e-64	63.2997	63.2997	0.97968
ZRANB2	46	19	0.413043	10	1.81818	1.19334e-05	3.67948e-05	4.43421	4.43421	0.862496
SND1	6711	2650	0.394874	1656	1.59988	0	0	inf	300	0.677963
SUB1	1205	462	0.383402	214	2.15349	1.26568e-87	2.3415e-86	85.6305	85.6305	1.10668
NOL12	156	59	0.378205	31	1.875	2.15827e-12	9.98201e-12	11.0008	11.0008	0.906891
SFPQ	16	6	0.375	5	1.16667	0.0182004	0.0311691	1.50628	1.50628	0.222392
DROSHA	686	255	0.37172	127	2	3.35159e-46	2.75575e-45	44.5598	44.5598	1
GEMIN5	1410	522	0.370213	263	1.98106	2.67564e-92	6.5999e-91	90.1805	90.1805	0.986273
DDX21	20	7	0.35	3	2	0.0162535	0.0286372	1.54307	1.54307	1
NIP7	133	46	0.345865	29	1.56667	1.26547e-08	4.45928e-08	7.35073	7.35073	0.647698
LARP4	2931	1005	0.342886	560	1.79323	2.11597e-151	7.8291e-150	149.106	149.106	0.842558
NOLC1	781	265	0.339309	147	1.7973	9.10525e-40	7.09251e-39	38.1492	38.1492	0.845829
NSUN2	3	1	0.333333	2	0.666667	0.325808	0.339575	0.469065	0.469065	-0.584963
UTP18	63	21	0.333333	10	2	0.00015568	0.00044309	3.35351	3.35351	1
FTO	816	259	0.317402	161	1.60494	1.62161e-33	1.0909e-32	31.9622	31.9622	0.682518
SDAD1	870	276	0.317241	157	1.75316	1.47508e-35	1.03958e-34	33.9831	33.9831	0.809961
G3BP1	9398	2930	0.311768	1690	1.73329	0	0	inf	300	0.793516
WDR43	270	83	0.307407	56	1.47368	3.43108e-11	1.49353e-10	9.82579	9.82579	0.559427
TARDBP	232	70	0.301724	35	1.97222	2.43011e-09	9.72046e-09	8.01231	8.01231	0.979822
DDX6	568	171	0.301056	116	1.47009	4.05928e-20	2.14562e-19	18.6684	18.6684	0.5559
NIPBL	173	52	0.300578	35	1.47222	2.53297e-07	8.71812e-07	6.05958	6.05958	0.557995
DDX42	10	3	0.3	1	2	0.130574	0.150976	0.821091	0.821091	1
CPEB4	10	3	0.3	1	2	0.130574	0.150976	0.821091	0.821091	1
PABPC4	2196	653	0.297359	442	1.4763	9.0049e-70	1.21157e-68	67.9167	67.9167	0.561984
TAF15	17	5	0.294118	6	0.857143	0.0674589	0.0883532	1.05378	1.05378	-0.222392
FUS	198	57	0.287879	38	1.48718	3.40503e-07	1.14533e-06	5.94107	5.94107	0.572579
ZC3H8	63	18	0.285714	8	2.11111	0.00262961	0.00608097	2.21603	2.21603	1.078
DDX55	928	265	0.28556	205	1.29126	2.49359e-26	1.47621e-25	24.8309	24.8309	0.368782
PUM1	3368	952	0.28266	626	1.51994	2.30776e-88	4.87927e-87	86.3116	86.3116	0.604011
ZNF800	6372	1726	0.270873	1272	1.35664	5.36729e-143	1.58872e-141	140.799	140.799	0.440036
TBRG4	19	5	0.263158	1	3	0.091486	0.117738	0.929082	0.929082	1.58496
PHF6	96	25	0.260417	14	1.73333	0.00192016	0.0045836	2.33879	2.33879	0.793549
METAP2	3339	841	0.251872	673	1.24926	2.75285e-54	2.91016e-53	52.5361	52.5361	0.321072
NPM1	40	10	0.25	5	1.83333	0.0378598	0.0563123	1.2494	1.2494	0.874469
SRSF7	739	181	0.244926	150	1.2053	5.51468e-12	2.47325e-11	10.6067	10.6067	0.26939
LIN28B	6267	1522	0.242859	1447	1.0518	2.27658e-86	3.36933e-85	84.4725	84.4725	0.0728543
DDX3X	6971	1660	0.238129	1610	1.03104	1.62896e-87	2.67873e-86	85.5721	85.5721	0.0440956
XRCC6	202	47	0.232673	40	1.17073	0.000593061	0.0016561	2.78091	2.78091	0.22741
HNRNPM	185	43	0.232432	43	1	0.000944809	0.002497	2.60258	2.60258	0
GRSF1	363	84	0.231405	59	1.41667	1.30716e-05	3.94817e-05	4.4036	4.4036	0.5025
LARP7	74	17	0.22973	22	0.782609	0.0219077	0.0348638	1.45763	1.45763	-0.353637
CDC40	127	29	0.228346	29	1	0.00579603	0.0115921	1.93584	1.93584	0
PCBP1	1356	309	0.227876	281	1.09929	1.0503e-14	5.01434e-14	13.2998	13.2998	0.136573
DDX52	68	15	0.220588	10	1.45455	0.0359214	0.0542487	1.26561	1.26561	0.540568
HNRNPU	32	7	0.21875	3	2	0.0997315	0.123002	0.910087	0.910087	1
TRA2A	2722	586	0.215283	616	0.951378	2.15534e-20	1.18145e-19	18.9276	18.9276	-0.07191
FMR1	3936	845	0.214685	743	1.1371	2.76191e-28	1.70318e-27	26.7687	26.7687	0.185355
ZC3H11A	281	60	0.213523	57	1.05172	0.00110407	0.00281727	2.55017	2.55017	0.0727563
DHX30	157	33	0.210191	27	1.21429	0.010627	0.0199089	1.70095	1.70095	0.280108
AGGF1	552	116	0.210145	112	1.0354	3.72901e-05	0.000110379	3.95711	3.95711	0.0501858
YBX3	10453	2173	0.207883	2016	1.07784	3.45615e-61	3.9347e-60	59.4051	59.4051	0.108141
HNRNPUL1	30	6	0.2	3	1.75	0.137632	0.157903	0.801609	0.801609	0.807355
TROVE2	138	27	0.195652	37	0.736842	0.0306776	0.0472946	1.32519	1.32519	-0.440573
DKC1	136	26	0.191176	31	0.84375	0.0380489	0.0563123	1.2494	1.2494	-0.245112
AQR	10808	2006	0.185603	2370	0.846478	4.26074e-26	2.42535e-25	24.6152	24.6152	-0.240455
GPKOW	820	150	0.182927	152	0.986928	0.00144871	0.00351491	2.45409	2.45409	-0.0189831
AKAP8L	61	11	0.180328	13	0.857143	0.107727	0.129662	0.887186	0.887186	-0.222392
GRWD1	21413	3850	0.179797	4276	0.900397	1.03828e-38	7.68325e-38	37.1145	37.1145	-0.151366
CPSF6	569	101	0.177504	110	0.918919	0.0092264	0.0179672	1.74552	1.74552	-0.121991
PRPF4	1145	198	0.172926	217	0.912844	0.00350666	0.00786342	2.10439	2.10439	-0.13156
UCHL5	16261	2803	0.172376	3157	0.887904	2.11967e-17	1.08176e-16	15.9659	15.9659	-0.171525
SRSF1	3372	580	0.172005	681	0.851906	4.37391e-05	0.000126929	3.89644	3.89644	-0.231234
EIF4G2	36	6	0.166667	8	0.777778	0.169704	0.191727	0.717317	0.717317	-0.36257
NCBP2	776	129	0.166237	133	0.970149	0.018454	0.0311691	1.50628	1.50628	-0.0437214
IGF2BP3	774	128	0.165375	139	0.921429	0.0200431	0.0329597	1.48202	1.48202	-0.118056
SUPV3L1	37	6	0.162162	10	0.636364	0.172071	0.192928	0.714606	0.714606	-0.652077
FXR1	1838	293	0.159412	344	0.852174	0.0144485	0.0262559	1.58077	1.58077	-0.23078
SMNDC1	535	85	0.158879	110	0.774775	0.0408246	0.0592356	1.22742	1.22742	-0.368151
PUM2	864	137	0.158565	143	0.958333	0.0299353	0.0466361	1.33128	1.33128	-0.0614005
FXR2	8732	1361	0.155863	1717	0.792782	0.00427145	0.0087802	2.0565	2.0565	-0.335003
RBM15	5458	846	0.155002	1094	0.773516	0.00971303	0.0186692	1.72887	1.72887	-0.370497
EFTUD2	2626	407	0.154989	533	0.764045	0.0175988	0.0306427	1.51367	1.51367	-0.388271
ZNF622	10758	1657	0.154025	2029	0.816749	0.00628728	0.0124069	1.90634	1.90634	-0.292036
AATF	124	19	0.153226	19	1	0.0987015	0.122755	0.910962	0.910962	0
TIAL1	85	13	0.152941	18	0.736842	0.119233	0.140051	0.853713	0.853713	-0.440573
SF3B4	5513	843	0.152911	1139	0.740351	0.0133691	0.0247328	1.60673	1.60673	-0.433719
SUGP2	33	5	0.151515	7	0.75	0.190403	0.210296	0.677169	0.677169	-0.415037
PRPF8	11465	1710	0.14915	2371	0.721332	0.0100235	0.0190189	1.72081	1.72081	-0.471264
EXOSC5	27	4	0.148148	3	1.25	0.21146	0.230118	0.638049	0.638049	0.321928
FASTKD2	297	44	0.148148	58	0.762712	0.064695	0.0854898	1.06809	1.06809	-0.39079
BCLAF1	16400	2413	0.147134	3000	0.804399	0.00410545	0.00855784	2.06764	2.06764	-0.314018
BUD13	7752	1120	0.144479	1556	0.719974	0.00410115	0.00855784	2.06764	2.06764	-0.473983
IGF2BP2	1726	249	0.144264	320	0.778816	0.0210377	0.0342152	1.46578	1.46578	-0.360645
LSM11	666	96	0.144144	122	0.788618	0.0396282	0.0580691	1.23605	1.23605	-0.342602
SSB	28	4	0.142857	5	0.833333	0.209578	0.22976	0.638726	0.638726	-0.263034
FKBP4	21	3	0.142857	2	1.33333	0.240682	0.256266	0.59131	0.59131	0.415037
WRN	14	2	0.142857	2	1	0.29114	0.305594	0.514855	0.514855	0
DGCR8	128	18	0.140625	32	0.575758	0.0961117	0.121577	0.915148	0.915148	-0.796467
SRSF9	315	44	0.139683	59	0.75	0.0559298	0.0766445	1.11552	1.11552	-0.415037
TIA1	380	53	0.139474	80	0.666667	0.0491095	0.069221	1.15976	1.15976	-0.584963
GTF2F1	273	38	0.139194	72	0.534247	0.0606058	0.0808467	1.09234	1.09234	-0.904422
EIF3D	381	53	0.139108	68	0.782609	0.0484587	0.0689605	1.1614	1.1614	-0.353637
NONO	159	22	0.138365	28	0.793103	0.0831699	0.107975	0.966677	0.966677	-0.334419
U2AF1	806	109	0.135236	165	0.662651	0.0192742	0.0320515	1.49415	1.49415	-0.59368
FUBP3	82	11	0.134146	16	0.705882	0.117457	0.140051	0.853713	0.853713	-0.5025
MTPAP	850	114	0.134118	163	0.70122	0.015965	0.0284678	1.54565	1.54565	-0.512062
PABPN1	2296	303	0.131969	448	0.67706	0.000966417	0.00250929	2.60045	2.60045	-0.562644
DDX24	7262	936	0.12889	1346	0.69562	6.6583e-09	2.52674e-08	7.59744	7.59744	-0.523629
SF3A3	709	86	0.121298	131	0.659091	0.0037154	0.00808645	2.09224	2.09224	-0.601451
IGF2BP1	2436	295	0.1211	514	0.574757	3.49791e-06	1.12541e-05	4.94869	4.94869	-0.798975
XRN2	157	19	0.121019	33	0.588235	0.0552259	0.0764639	1.11654	1.11654	-0.765535
U2AF2	3781	456	0.120603	866	0.527105	1.12567e-08	4.06341e-08	7.39111	7.39111	-0.923838
EWSR1	76	9	0.118421	14	0.666667	0.101308	0.123914	0.906881	0.906881	-0.584963
AKAP1	347	41	0.118156	77	0.538462	0.0145472	0.0262559	1.58077	1.58077	-0.893085
MATR3	60	7	0.116667	11	0.666667	0.118951	0.140051	0.853713	0.853713	-0.584963
PTBP1	228	26	0.114035	45	0.586957	0.0231184	0.0363993	1.43891	1.43891	-0.768674
PPIG	15960	1789	0.112093	2903	0.616391	2.29144e-51	2.11958e-50	49.6737	49.6737	-0.698082
CSTF2	386	43	0.111399	76	0.571429	0.00527342	0.0106913	1.97097	1.97097	-0.807355
KHDRBS1	9	1	0.111111	5	0.333333	0.367379	0.380225	0.41996	0.41996	-1.58496
CSTF2T	364	39	0.107143	70	0.56338	0.00360098	0.0079544	2.09939	2.09939	-0.827819
XPO5	141	15	0.106383	24	0.64	0.033444	0.051028	1.29219	1.29219	-0.643856
NKRF	87	9	0.103448	13	0.714286	0.060635	0.0808467	1.09234	1.09234	-0.485427
RBM5	29	3	0.103448	7	0.5	0.179353	0.199581	0.699881	0.699881	-1
FAM120A	271	27	0.099631	58	0.474576	0.00379609	0.00814234	2.08925	2.08925	-1.07529
RBFOX2	345	34	0.0985507	71	0.486111	0.00122655	0.0030255	2.5192	2.5192	-1.04064
UPF1	1152	110	0.0954861	250	0.442231	7.81967e-09	2.89328e-08	7.53861	7.53861	-1.17713
STAU2	21	2	0.0952381	2	1	0.214518	0.231742	0.634995	0.634995	0
RBM22	85	8	0.0941176	24	0.36	0.0444928	0.0639314	1.19429	1.19429	-1.47393
KHSRP	340	32	0.0941176	72	0.452055	0.000621143	0.00170239	2.76894	2.76894	-1.14543
HLTF	1077	95	0.088208	199	0.48	2.76271e-10	1.16823e-09	8.93247	8.93247	-1.05889
PCBP2	815	69	0.0846626	132	0.526316	5.27279e-09	2.05361e-08	7.68748	7.68748	-0.925999
YWHAG	189	16	0.0846561	25	0.653846	0.00253431	0.00595362	2.22522	2.22522	-0.612977
SLTM	404	32	0.0792079	79	0.4125	5.72174e-06	1.80174e-05	4.74431	4.74431	-1.27753
DDX51	38	3	0.0789474	6	0.571429	0.0954002	0.121577	0.915148	0.915148	-0.807355
PPIL4	52	4	0.0769231	7	0.625	0.0552814	0.0764639	1.11654	1.11654	-0.678072
ILF3	79	6	0.0759494	16	0.411765	0.0217806	0.0348638	1.45763	1.45763	-1.28011
SAFB	141	9	0.0638298	27	0.357143	0.000824618	0.00221897	2.65385	2.65385	-1.48543
EIF3H	1511	90	0.0595632	272	0.333333	7.39501e-29	4.75853e-28	27.3225	27.3225	-1.58496
DDX59	287	17	0.0592334	52	0.339623	8.09142e-07	2.66118e-06	5.57493	5.57493	-1.558
HNRNPK	451	26	0.0576497	98	0.272727	3.75113e-10	1.54213e-09	8.81188	8.81188	-1.87447
SAFB2	91	5	0.0549451	17	0.333333	0.00290253	0.00660884	2.17987	2.17987	-1.58496
HNRNPL	55	3	0.0545455	15	0.25	0.018533	0.0311691	1.50628	1.50628	-2
ABCF1	19	1	0.0526316	2	0.666667	0.151809	0.172829	0.762384	0.762384	-0.584963
HNRNPC	22	1	0.0454545	7	0.25	0.10776	0.129662	0.887186	0.887186	-2
QKI	89	4	0.0449438	19	0.25	0.00119158	0.00298906	2.52447	2.52447	-2
UTP3	2	0	0	0	1	0.721675	0.726585	0.138714	0.138714	0
SF3B1	3	0	0	1	0.5	0.613073	0.621471	0.206579	0.206579	-1
HNRNPA1	9	0	0	3	0.25	0.23042	0.247117	0.607097	0.607097	-2
BCCIP	6	0	0	1	0.5	0.375854	0.386294	0.413082	0.413082	-1
WDR3	3	0	0	0	1	0.613073	0.621471	0.206579	0.206579	0
SBDS	1	0	0	0	1	0.849515	0.849515	0.0708288	0.0708288	0

### Sheet: 3'UTR
RBP	total_windows	sig_windows	ratio	shuffled_sig_windows	FC	p_hyper	padj	-log10p	-log10p_cap	log2FC
SERBP1	8	5	0.625	0	6	1.88109e-07	1.32617e-06	5.8774	5.8774	2.58496
GNL3	2	1	0.5	1	1	0.0401374	0.119992	0.920847	0.920847	0
SLBP	46	19	0.413043	1	10	1.66926e-20	2.61518e-19	18.5825	18.5825	3.32193
NIP7	4	1	0.25	0	2	0.0770224	0.175164	0.756556	0.756556	1
RPS3	631	154	0.244057	20	7.38095	4.57465e-119	6.45025e-117	116.19	116.19	2.88381
SND1	304	62	0.203947	7	7.875	8.88087e-43	4.17401e-41	40.3794	40.3794	2.97728
SDAD1	26	4	0.153846	1	2.5	0.00166327	0.00670059	2.17389	2.17389	1.32193
ZNF800	321	46	0.143302	13	3.35714	3.86476e-25	7.78473e-24	23.1088	23.1088	1.74723
FTO	22	3	0.136364	0	4	0.0089201	0.0322496	1.49148	1.49148	2
NCBP2	17	2	0.117647	0	3	0.0418311	0.119992	0.920847	0.920847	1.58496
DHX30	35	4	0.114286	0	5	0.00483835	0.0189502	1.72239	1.72239	2.32193
G3BP1	566	64	0.113074	13	4.64286	1.78263e-28	4.18919e-27	26.3779	26.3779	2.21501
GEMIN5	120	13	0.108333	3	3.5	1.01631e-06	6.49972e-06	5.18711	5.18711	1.80735
EXOSC5	10	1	0.1	0	2	0.170084	0.30746	0.512211	0.512211	1
NIPBL	30	3	0.1	0	4	0.0199361	0.0669285	1.17439	1.17439	2
WDR43	34	3	0.0882353	1	2	0.0270542	0.0887127	1.05201	1.05201	1
DDX3X	80	7	0.0875	0	8	0.00104975	0.00493381	2.30682	2.30682	3
PUM1	422	36	0.0853081	6	5.28571	7.06214e-13	8.29801e-12	11.081	11.081	2.4021
UTP18	12	1	0.0833333	0	2	0.19583	0.321071	0.493399	0.493399	1
LARP4	3838	299	0.0779052	112	2.65487	2.96285e-96	2.08881e-94	93.6801	93.6801	1.40864
PCBP1	1776	123	0.0692568	60	2.03279	2.18276e-32	6.15538e-31	30.2107	30.2107	1.02346
XRCC6	87	6	0.0689655	4	1.4	0.00693874	0.0257464	1.58928	1.58928	0.485427
GRWD1	1052	71	0.0674905	38	1.84615	2.03407e-18	2.86805e-17	16.5424	16.5424	0.884523
AQR	448	29	0.0647321	12	2.30769	5.23677e-08	4.10214e-07	6.38699	6.38699	1.20645
FXR2	191	12	0.0628272	6	1.85714	0.000451956	0.00219744	2.65808	2.65808	0.893085
TROVE2	49	3	0.0612245	2	1.33333	0.0611056	0.156653	0.805063	0.805063	0.415037
APOBEC3C	720	44	0.0611111	24	1.8	1.41613e-10	1.42625e-09	8.84581	8.84581	0.847997
GPKOW	50	3	0.06	0	4	0.0636769	0.160329	0.794987	0.794987	2
RBM22	17	1	0.0588235	0	2	0.250167	0.371419	0.430136	0.430136	1
UCHL5	716	42	0.0586592	20	2.04762	1.20778e-09	1.06436e-08	7.97291	7.97291	1.03395
METAP2	732	42	0.057377	21	1.95455	2.27678e-09	1.88839e-08	7.72391	7.72391	0.966833
PRPF8	409	23	0.0562347	16	1.41176	1.07832e-05	6.08175e-05	4.21597	4.21597	0.4975
SF3B4	272	15	0.0551471	9	1.6	0.000376669	0.0018968	2.72198	2.72198	0.678072
BCLAF1	662	36	0.0543807	24	1.48	1.08314e-07	8.03801e-07	6.09485	6.09485	0.565597
PABPC4	3629	190	0.052356	84	2.24706	9.82927e-34	3.46482e-32	31.4603	31.4603	1.16804
EFTUD2	81	4	0.0493827	2	1.66667	0.0594927	0.155342	0.808711	0.808711	0.736966
TRA2A	85	4	0.0470588	1	2.5	0.0666628	0.164903	0.782772	0.782772	1.32193
SRSF9	22	1	0.0454545	2	0.666667	0.291932	0.415782	0.381134	0.381134	-0.584963
DDX52	22	1	0.0454545	0	2	0.291932	0.415782	0.381134	0.381134	1
ZNF622	378	17	0.0449735	10	1.63636	0.00138526	0.00591883	2.22776	2.22776	0.710493
MTPAP	47	2	0.0425532	0	3	0.17884	0.307517	0.51213	0.51213	1.58496
SUB1	2625	110	0.0419048	58	1.88136	6.12351e-13	7.84923e-12	11.1052	11.1052	0.911773
NOLC1	962	39	0.0405405	24	1.6	2.92472e-05	0.00015861	3.79967	3.79967	0.678072
YBX3	2663	106	0.0398047	54	1.94545	3.19651e-11	3.46698e-10	9.46005	9.46005	0.960107
BUD13	315	12	0.0380952	6	1.85714	0.0164723	0.0566485	1.24681	1.24681	0.893085
SRSF7	79	3	0.0379747	1	2	0.141102	0.27254	0.564569	0.564569	1
PCBP2	1939	71	0.0366168	53	1.33333	1.06024e-06	6.49972e-06	5.18711	5.18711	0.415037
TIAL1	806	29	0.0359801	27	1.07143	0.00136022	0.00591883	2.22776	2.22776	0.0995357
HLTF	85	3	0.0352941	2	1.33333	0.15568	0.288827	0.539362	0.539362	0.415037
DDX55	2066	71	0.0343659	58	1.22034	8.17743e-06	4.80424e-05	4.31838	4.31838	0.287282
PPIG	391	13	0.0332481	15	0.875	0.0291577	0.0934373	1.02948	1.02948	-0.192645
RBM15	1179	39	0.0330789	31	1.25	0.00114674	0.00521583	2.28268	2.28268	0.321928
LIN28B	1957	64	0.0327031	65	0.984848	7.92954e-05	0.000414098	3.3829	3.3829	-0.0220263
IGF2BP3	1236	40	0.0323625	33	1.20588	0.00143697	0.0059592	2.22481	2.22481	0.270089
CPSF6	161	5	0.0310559	1	3	0.121114	0.243959	0.612683	0.612683	1.58496
U2AF2	391	12	0.0306905	11	1.08333	0.0480223	0.130214	0.885341	0.885341	0.115477
DDX6	1323	39	0.0294785	35	1.11111	0.00583132	0.0222221	1.65322	1.65322	0.152003
SRSF1	152	4	0.0263158	6	0.714286	0.176219	0.307517	0.51213	0.51213	-0.485427
IGF2BP2	1802	47	0.0260821	50	0.941176	0.0156298	0.0550949	1.25889	1.25889	-0.0874628
PRPF4	352	9	0.0255682	6	1.42857	0.108513	0.225005	0.647807	0.647807	0.514573
STAU2	200	5	0.025	3	1.5	0.16197	0.296594	0.527838	0.527838	0.584963
PUM2	1985	46	0.0231738	48	0.959184	0.0425504	0.119992	0.920847	0.920847	-0.060121
LSM11	736	17	0.0230978	25	0.692308	0.0870001	0.190527	0.720043	0.720043	-0.530515
FMR1	44	1	0.0227273	1	1	0.370336	0.494411	0.305912	0.305912	0
SF3A3	46	1	0.0217391	1	1	0.371469	0.494411	0.305912	0.305912	0
U2AF1	139	3	0.0215827	2	1.33333	0.225925	0.359091	0.444795	0.444795	0.415037
KHSRP	232	5	0.0215517	9	0.6	0.176706	0.307517	0.51213	0.51213	-0.736966
CPEB4	94	2	0.0212766	3	0.75	0.273483	0.397537	0.400623	0.400623	-0.415037
DDX24	148	3	0.0202703	7	0.5	0.22666	0.359091	0.444795	0.444795	-1
FASTKD2	50	1	0.02	1	1	0.371685	0.494411	0.305912	0.305912	0
FUS	253	5	0.0197628	7	0.75	0.177093	0.307517	0.51213	0.51213	-0.415037
PABPN1	1031	20	0.0193986	29	0.7	0.0878316	0.190527	0.720043	0.720043	-0.514573
SUGP2	52	1	0.0192308	0	2	0.370874	0.494411	0.305912	0.305912	1
GRSF1	372	7	0.0188172	9	0.8	0.146985	0.276635	0.558093	0.558093	-0.321928
TIA1	2069	37	0.017883	62	0.603175	0.0459883	0.127144	0.895704	0.895704	-0.729352
IGF2BP1	2982	53	0.0177733	92	0.580645	0.030861	0.0966977	1.01458	1.01458	-0.784271
HNRNPK	518	9	0.0173745	32	0.30303	0.116887	0.238857	0.621862	0.621862	-1.72247
ZC3H11A	889	15	0.0168729	32	0.484848	0.0761169	0.175164	0.756556	0.756556	-1.04439
DDX59	129	2	0.0155039	3	0.75	0.250247	0.371419	0.430136	0.430136	-0.415037
FUBP3	858	12	0.013986	23	0.541667	0.0412708	0.119992	0.920847	0.920847	-0.884523
ILF3	146	2	0.0136986	6	0.428571	0.225593	0.359091	0.444795	0.444795	-1.22239
AKAP1	6180	81	0.0131068	199	0.41	8.96148e-07	6.01699e-06	5.22062	5.22062	-1.2863
TARDBP	383	5	0.0130548	13	0.428571	0.0963551	0.202777	0.692981	0.692981	-1.22239
GTF2F1	238	3	0.012605	11	0.333333	0.147146	0.276635	0.558093	0.558093	-1.58496
EIF4G2	167	2	0.011976	7	0.375	0.191159	0.320874	0.493666	0.493666	-1.41504
RBFOX2	254	3	0.011811	9	0.4	0.128444	0.255078	0.593327	0.593327	-1.32193
UPF1	13661	150	0.0109802	406	0.371007	2.01475e-23	3.551e-22	21.4496	21.4496	-1.43048
XPO5	103	1	0.00970874	7	0.25	0.255433	0.375168	0.425774	0.425774	-2
CSTF2T	315	3	0.00952381	12	0.307692	0.0691985	0.168224	0.774112	0.774112	-1.70044
HNRNPL	106	1	0.00943396	0	2	0.247026	0.371419	0.430136	0.430136	1
QKI	106	1	0.00943396	3	0.5	0.247026	0.371419	0.430136	0.430136	-1
NONO	109	1	0.00917431	0	2	0.238704	0.36986	0.431963	0.431963	1
NKRF	109	1	0.00917431	2	0.666667	0.238704	0.36986	0.431963	0.431963	-0.584963
PTBP1	341	3	0.00879765	15	0.25	0.0511773	0.136151	0.86598	0.86598	-2
CSTF2	367	3	0.00817439	14	0.266667	0.0371778	0.113958	0.943255	0.943255	-1.90689
AGGF1	126	1	0.00793651	4	0.4	0.193974	0.321071	0.493399	0.493399	-1.32193
EIF3H	253	2	0.00790514	8	0.333333	0.0737991	0.173428	0.760881	0.760881	-1.58496
HNRNPM	129	1	0.00775194	2	0.666667	0.186615	0.31702	0.498913	0.498913	-0.584963
FAM120A	3484	27	0.00774971	95	0.291667	2.56015e-10	2.40654e-09	8.61861	8.61861	-1.77761
MATR3	153	1	0.00653595	4	0.4	0.13454	0.263475	0.579261	0.579261	-1.32193
WRN	10	0	0	0	1	0.812997	0.931972	0.0305973	0.0305973	0
EIF3D	25	0	0	1	0.5	0.595916	0.756975	0.120919	0.120919	-1
YWHAG	8	0	0	0	1	0.847369	0.94078	0.0265121	0.0265121	0
PHF6	19	0	0	0	1	0.674764	0.841962	0.0747074	0.0747074	0
EIF3G	10	0	0	0	1	0.812997	0.931972	0.0305973	0.0305973	0
FXR1	16	0	0	0	1	0.718014	0.888069	0.0515531	0.0515531	0
DKC1	25	0	0	1	0.5	0.595916	0.756975	0.120919	0.120919	-1
SSB	2	0	0	0	1	0.959443	0.979512	0.00899025	0.00899025	0
DGCR8	48	0	0	1	0.5	0.37004	0.494411	0.305912	0.305912	-1
HNRNPUL1	5	0	0	1	0.5	0.901668	0.94877	0.0228389	0.0228389	-1
XRN2	38	0	0	1	0.5	0.455233	0.594332	0.225971	0.225971	-1
SF3B1	3	0	0	0	1	0.939785	0.979512	0.00899025	0.00899025	0
ZC3H8	2	0	0	0	1	0.959443	0.979512	0.00899025	0.00899025	0
PPIL4	7	0	0	0	1	0.865096	0.94877	0.0228389	0.0228389	0
DDX21	1	0	0	0	1	0.979512	0.979512	0.00899025	0.00899025	0
TBRG4	5	0	0	0	1	0.901668	0.94877	0.0228389	0.0228389	0
DDX42	5	0	0	0	1	0.901668	0.94877	0.0228389	0.0228389	0
NPM1	9	0	0	0	1	0.830005	0.936246	0.0286102	0.0286102	0
CDC40	55	0	0	1	0.5	0.320072	0.451301	0.345534	0.345534	-1
DROSHA	113	0	0	7	0.125	0.0961324	0.202777	0.692981	0.692981	-3
FKBP4	8	0	0	0	1	0.847369	0.94078	0.0265121	0.0265121	0
SFPQ	5	0	0	0	1	0.901668	0.94877	0.0228389	0.0228389	0
SUPV3L1	10	0	0	0	1	0.812997	0.931972	0.0305973	0.0305973	0
HNRNPU	5	0	0	1	0.5	0.901668	0.94877	0.0228389	0.0228389	-1
TAF15	9	0	0	0	1	0.830005	0.936246	0.0286102	0.0286102	0
SLTM	52	0	0	0	1	0.340603	0.475496	0.322853	0.322853	0
SMNDC1	35	0	0	0	1	0.484424	0.62664	0.202982	0.202982	0
LARP7	1	0	0	0	1	0.979512	0.979512	0.00899025	0.00899025	0
HNRNPA1	12	0	0	2	0.333333	0.780017	0.931972	0.0305973	0.0305973	-1.58496
KHDRBS1	11	0	0	1	0.5	0.796336	0.931972	0.0305973	0.0305973	-1
SAFB2	10	0	0	1	0.5	0.812997	0.931972	0.0305973	0.0305973	-1
ZRANB2	14	0	0	1	0.5	0.748374	0.909662	0.0411201	0.0411201	-1
EWSR1	40	0	0	3	0.25	0.436755	0.575537	0.239926	0.239926	-2
HNRNPC	127	0	0	5	0.166667	0.071892	0.17181	0.764952	0.764952	-2.58496
AKAP8L	118	0	0	5	0.166667	0.0866576	0.190527	0.720043	0.720043	-2.58496
DDX51	5	0	0	0	1	0.901668	0.94877	0.0228389	0.0228389	0
RBM5	13	0	0	0	1	0.764032	0.920756	0.0358552	0.0358552	0
ABCF1	2	0	0	0	1	0.959443	0.979512	0.00899025	0.00899025	0
SAFB	15	0	0	1	0.5	0.733037	0.898767	0.0463529	0.0463529	-1
AATF	23	0	0	2	0.333333	0.621119	0.781945	0.106824	0.106824	-1.58496
BCCIP	1	0	0	0	1	0.979512	0.979512	0.00899025	0.00899025	0
