## Supplemental Table 9 for "Transcriptome-wide RNA accessibility mapping reveals structured RNA elements and pervasive conformational rearrangements under stress"

### Sheet: ribodepletion oligos (IDT pool)
Sequence
TAATGATCCTTCCGCAGGTTCACCTACGGAAACCTTGTTACGACTTTTAC
TTCCTCTAGATAGTCAAGTTCGACCGTCTTCTCAGCGCTCCGCCAGGGCC
GTGGGCCGACCCCGGCGGGGCCGATCCGAGGGCCTCACTAAACCATCCAA
TCGGTAGTAGCGACGGGCGGTGTGTACAAAGGGCAGGGACTTAATCAACG
CAAGCTTATGACCCGCACTTACTCGGGAATTCCCTCGTTCATGGGGAATA
ATTGCAATCCCCGATCCCCATCACGAATGGGGTTCAACGGGTTACCCGCG
CCTGCCGGCGTAGGGTAGGCACACGCTGAGCCAGTCAGTGTAGCGCGCGT
GCAGCCCCGGACATCTAAGGGCATCACAGACCTGTTATTGCTCAATCTCG
GGTGGCTGAACGCCACTTGTCCCTCTAAGAAGTTGGGGGACGCCGACCGC
TCGGGGGTCGCGTAACTAGTTAGCATGCCAGAGTCTCGTTCGTTATCGGA
ATTAACCAGACAAATCGCTCCACCAACTAAGAACGGCCATGCACCACCAC
CCACGGAATCGAGAAAGAGCTATCAATCTGTCAATCCTGTCCGTGTCCGG
GCCGGGTGAGGTTTCCCGTGTTGAGTCAAATTAAGCCGCAGGCTCCACTC
CTGGTGGTGCCCTTCCGTCAATTCCTTTAAGTTTCAGCTTTGCAACCATA
CTCCCCCCGGAACCCAAAGACTTTGGTTTCCCGGAAGCTGCCCGGCGGGT
CATGGGAATAACGCCGCCGCATCGCCGGTCGGCATCGTTTATGGTCGGAA
CTACGACGGTATCTGATCGTCTTCGAACCTCCGACTTTCGTTCTTGATTA
ATGAAAACATTCTTGGCAAATGCTTTCGCTCTGGTCCGTCTTGCGCCGGT
CCAAGAATTTCACCTCTAGCGGCGCAATACGAATGCCCCCGGCCGTCCCT
CTTAATCATGGCCTCAGTTCCGAAAACCAACAAAATAGAACCGCGGTCCT
ATTCCATTATTCCTAGCTGCGGTATCCAGGCGGCTCGGGCCTGCTTTGAA
CACTCTAATTTTTTCAAAGTAAACGCTTCGGGCCCCGCGGGACACTCAGC
TAAGAGCATCGAGGGGGCGCCGAGAGGCAAGGGGCGGGGACGGGCGGTGG
CTCGCCTCGCGGCGGACCGCCCGCCCGCTCCCAAGATCCAACTACGAGCT
TTTTAACTGCAGCAACTTTAATATACGCTATTGGAGCTGGAATTACCGCG
GCTGCTGGCACCAGACTTGCCCTCCAATGGATCCTCGTTAAAGGATTTAA
AGTGGACTCATTCCAATTACAGGGCCTCGAAAGAGTCCTGTATTGTTATT
TTTCGTCACTACCTCCCCGGGTCGGGAGTGGGTAATTTGCGCGCCTGCTG
CCTTCCTTGGATGTGGTAGCCGTTTCTCAGGCTCCCTCTCCGGAATCGAA
CCCTGATTCCCCGTCACCCGTGGTCACCATGGTAGGCACGGCGACTACCA
TCGAAAGTTGATAGGGCAGACGTTCGAATGGGTCGTCGCCGCCACGGG
GCGTGCGATCGGCCCGAGGTTATCTAGAGTCACCAAAGCCGCCGGCGCCC
GCCCCCCGGCCGGGGCCGGAGAGGGGCTGACCGGGTTGGTTTTGATCTGA
TAAATGCACGCATCCCCCCCGCGAAGGGGGTCAGCGCCCGTCGGCATGTA
TTAGCTCTAGAATTACCACAGTTATCCAAGTAGGAGAGGAGCGAGCGACC
AAAGGAACCATAACTGATTTAATGAGCCATTCGCAGTTTCACTGTACCGG
CCGTGCGTACTTAGACATGCATGGCTTAATCTTTGAGACAAGCATATGCT
TGGCTTAATCTTTGAGACAAGCATATGCTACTGGCAGGATCAACCAGGTA
GACAAACCCTTGTGTCGAGGGCTGACTTTCAATAGATCGCAGCGAGGGAG
CTGCTCTGCTACGTACGAAACCCCGACCCAGAAGCAGGTCGTCTACGAAT
GGTTTAGCGCCAGGTTCCCCACGAACGTGCGGTGCGTGACGGGCGAGGG
GCGGCCGCCTTTCCGGCCGCGCCCCGTTTCCCAGGACGAAGGGCACTCCG
CACCGGACCCCGGTCCCGGCGCGCGGCGGGGCACGCGCCCTCCCGCGGCG
GGGCGCGTGGAGGGGNGGGCGGCCCGCCGGCGGGGACAGGCGGGGGACCG
GCTATCCGAGGCCAACCGAGGCTCCGCGGCGCTGCCGTATCGTTCGCCTG
GGCGGGATTCTGACTTAGAGGCGTTCAGTCATAATCCCACAGATGGTAGC
TTCGCCCCATTGGCTCCTCAGCCAAGCACATACACCAAATGTCTGAACCT
GCGGTTCCTCTCGTACTGAGCAGGATTACCATGGCAACAACACATCATCA
GTAGGGTAAAACTAACCTGTCTCACGACGGTCTAAACCCAGCTCACGTTC
CCTATTAGTGGGTGAACAATCCAACGCTTGGCGAATTCTGCTTCACAATG
ATAGGAAGAGCCGACATCGAAGGATCAAAAAGCGACGTCGCTATGAACGC
TTGGCCGCCACAAGCCAGTTATCCCTGTGGTAACTTTTCTGACACCTCCT
GCTTAAAACCCAAAAGGTCAGAAGGATCGTGAGGCCCCGCTTTCACGGTC
TGTATTCGTACTGAAAATCAAGATCAAGCGAGCTTTTGCCCTTCTGCTCC
ACGGGAGGTTTCTGTCCTCCCTGAGCTCGCCTTAGGACACCTGCGTTACC
GTTTGACAGGTGTACCGCCCCAGTCAAACTCCCCACCTGGCACTGTCCCC
GGAGCGGGTCGCGCCCGGCCGGGCGGGCGCTTGGCGCCAGAAGCGAGAGC
CCCTCGGGCTCGCCCCCCCGCCTCACCGGGTCAGTGAAAAAACGATCAGA
GTAGTGGTATTTCACCGGCGGCCCGCAGGGCCGCGGACCCCGCCCCGGGC
CCCTCGCGGGGACACCGGGNGGGCGCCGGGGGCCTCCCACTTATTCTACA
CCTCTCATGTCTCTTCACCGTGCCAGACTAGAGTCAAGCTCAACAGGGTC
TTCTTTCCCCGCTGATTCCGCCAAGCCCGTTCCCTTGGCTGTGGTTTCGC
TGGATAGTAGGTAGGGACAGTGGGAATCTCGTTCATCCATTCATGCGCGT
CACTAATTAGATGACGAGGCATTTGGCTACCTTAAGAGAGTCATAGTTAC
TCCCGCCGTTTACCCGCGCTTCATTGAATTTCTTCACTTTGACATTCAGA
GCACTGGGCAGAAATCACATCGCGTCAACACCCGCCGCGGGCCTTCGCGA
TGCTTTGTTTTAATTAAACAGTCGGATTCCCCTGGTCCGCACCAGTTCTA
AGTCGGCTGCTAGGCGCCGGCCGAGGCGAGGCGCGCGCGGAACCGCGGCC
CCGGGGGCGGACCCGGCGGGNGGGACCGGCCCGCGGCCCCTCCGCCGCCT
GCCGCCGCCGCCGCCGCGCGCCGAGGAGGAGGGGGGAACGGGGGGCGGAC
GGGCCGGGNGGGTAGGGCGGGGGGACGAACCGCCCCGCCCCGCCGCCCG
CCGACCGCCGCCGCCCGACCGCTCCCGCCCCCAGCGGACGCGCGCGCGAC
CGAGACGTGGGGTGGGGGTGGGGGGCGCGCCGCGCCGCCGCCGGGCTCCC
CGGGGGCGGCCGCGACGCCCGCCGCAGCTGGGGCGATCCACGGGAAGGGC
CCGGCTCGCGTCCAGAGTCCGCGCCGCCGCCGGCCCCCCGGGTCCCCGGG
GCCCCCCTCGCGGGGACCTGCCCCCGCCGGCCGCCCCGGCGGCCGCCGCG
CGGCCCCTGCCGCCCCGACCCTTCTCCCCCCGCCGCGCCCCCACGCGGCG
CTCCCCCGGGGAGGGGGGAGGACGGGGAGCGGGGGAGAGAGAGAGAGAGA
GGGCGCGGGGTGGGGAGGGAGCGAGCGGCGCGCGCGGGTGGGGCGGGGGA
GGGCCGCGAGGGGGGTGCCCCGGGCGTGGGGNGGGCGCGCGCCTCGTCCA
GCCGCGGCGCGCGCCCAGCCCCGCTTCGCGCCCCAGCCCGACCGACCCAG
CCCTTAGAGCCAATCCTTATCCCGAAGTTACGGATCCGGCTTGCCGACTT
CCCTTACCTACATTGTTCCAACATGCCAGAGGCTGTTCACCTTGGAGACC
TGCTGCGGATATGGGTACGGCCCGGCGCGAGATTTACACCCTCTCCCCCG
GATTTTCAAGGGCCAGCGAGAGCTCACCGGACGCCGCCGGAACCGCGACG
CTTTCCAAGGCACGGGCCCCTCTCTCGGGGCGAACCCATTCCAGGGCGCC
CTGCCCTTCACAAAGAAAAGAGAACTCTCCCCGGGGCTCCCGCCGGCTTC
TCCGGGATCGGTCGCGTTACCGCACTGGACGCCTCGCGGCGCCCATCTCC
GCCACTCCGGATTCGGGGATCTGAACCCGACTCCCTTTCGATCGGCCGAG
GGCAACGGAGGCCATCGCCCGTCCCTTCGGAACGGCGCTCGCCCATCTCT
CAGGACCGACTGACCCATGTTCAACTGCTGTTCACATGGAACCCTTCTCC
ACTTCGGCCTTCAAAGTTCTCGTTTGAATATTTGCTACTACCACCAAGAT
CTGCACCTGCGGCGGCTCCACCCGGGCCCGCGCCCTAGGCTTCAAGGCTC
ACCGCAGCGGCCCTCCTACTCGTCGCGGCGTAGCGTCCGCGGGGCTCCGG
GGGCGGGGAGCGGGGCGTGGGCGGGAGGAGGGGAGGAGGCGTGGG
GGGCGGGGGAAGGACCCCACACCCCCGCCGCCGCCGCCGCCGCCGCCCTC
CGACGCACACCACACGCGCGCGCGCGCGCGCCGCCCCCGCCGCTCCCGTC
CACTCTCGACTGCCGGCGACGGCCGGGTATGGGCCCGACGCTCCAGCGCC
ATCCATTTTCAGGGCTAGTTGATTCGGCAGGTGAGTTGTTACACACTCCT
TAGCGGATTCCGACTTCCATGGCCACCGTCCTGCTGTCTATATCAACCAA
CACCTTTTCTGGGGTCTGATGAGCGTCGGCATCGGGCGCCTTAACCCGGC
GTTCGGTTCATCCCGCAGCGCCAGTTCTGCTTACCAAAAGTGGCCCACTA
GGCACTCGCATTCCACGCCCGGCTCCACGCCAGCGAGCCGGGCTTCTTAC
CCATTTAAAGTTTGAGAATAGGTTGAGATCGTTTCGGCCCCAAGACCTCT
AATCATTCGCTTTACCGGATAAAACTGCGTGGCGGGGGTGCGTCGGGTCT
GCGAGAGCGCCAGCTATCCTGAGGGAAACTTCGGAGGGAACCAGCTACTA
GATGGTTCGATTAGTCTTTCGCCCCTATACCCAGGTCGGACGACCGATTT
GCACGTCAGGACCGCTACGGACCTCCACCAGAGTTTCCTCTGGCTTCGCC
CTGCCCAGGCATAGTTCACCATCTTTCGGGTCCTAACACGTGCGCTCGTG
CTCCACCTCCCCGGCGCGGCGGGCGAGACGGGCCGGTGGTGCGCCCTCGG
CGGACTGGAGAGGCCTCGGGATCCCACCTCGGCCGGCGAGCGCGCCGGCC
TTCACCTTCATTGCGCCACGGCGGCTTTCGTGCGAGCCCCCGACTCGCGC
ACGTGTTAGACTCCTTGGTCCGTGTTTCAAGACGGGTCGGGTGGGTAGCC
GACGTCGCCGCCGACCCCGTGCGCTCGCTCCGCCGTCCCCCTCTTCGGG
GACGCGCGCGTGGCCCCGAGAGAACCTCCCCCGGGCCCGACGGCGCGACC
CGCCCGGGGCGCACTGGGGACAGTCCGCCCCGCCCCCCGACCCGCGCGCG
GCACCCCCCCCGTCGCCGGGGCGGGGGCGCGGGGAGGAGGGGTGGGAGAG
CGGTCGCGCCGTGGGAGGGGTGGCCCGGCCCCCCCACGAGGAGACGCCGG
CGCGCCCCCGCGGGGGAGACCCCCCTCGCGGGGGATTCCCCGCGGGGGTG
GGCGCCGGGAGGGGGGAGAGCGCGGCGACGGGTCTCGCTCCCTCGGCCCC
GGGATTCGGCGAGTGCTGCTGCCGGGGGGGCTGTAACACTCGGGGNGGGT
TTCGGTCCCGCCGCCCCCGCCGCCGCCGCCACCGCCGCCGCCGCCGCCGC
CCCGACCCGCGCGCCCTCCCGAGGGAGGACGCGGGGCCGGGGGGCGGAGA
CGGGGGAGGAGGAGGACGGACGGACGGACGGGGCCCCCCGAGCCACCTTC
CCCGCCGGGCCTTCCCAGCCGTCCCGGAGCCGGTCGCGGCGCACCGCCGC
GGTGGAAATGCGCCCGGCGGCGGCCGGTCGCCGGTCGGGGGACGGTCCCC
CGCCGACCCCACCCCCGGCCCCGCCCGCCCACCCCCGCACCCGCCGGAGC
CCGCCCCCTCCGGGGAGGAGGAGGAGGGGCGGCGGGGGAAGGGAGGGCGG
GTGGAGGGGTCGGGAGGAACGGGGGGCGGGAAAGATCCGCCGGGCCGCCG
ACACGGCCGGACCCGCCGCCGGGTTGAATCCTCCGGGCGGACTGCGCGGA
CCCCACCCGTTTACCTCTTAACGGTTTCACGCCCTCTTGAACTCTCTCTT
CAAAGTTCTTTTCAACTTTCCCTTACGGTACTTGTTGACTATCGGTCTCG
TGCCGGTATTTAGCCTTAGATGGAGTTTACCACCCGCTTTGGGCTGCATT
CCCAAGCAACCCGACTCCGGGAAGACCCGGGCGCGCGCCGGCCGCTACCG
GCCTCACACCGTCCACGGGCTGGGCCTCGATCAGAAGGACTTGGGCCCCC
CACGAGCGGCGCCGGGGAGCGGGTCTTCCGTACGCCACATGTCCCGCGCC
CCGCGGGGCGGGGATTCGGCGCTGGGCTCTTCCCTGTTCACTCGCCGTTA
CTGAGGGAATCCTGGTTAGTTTCTTTTCCTCCGCTGACTAATATGCTTAA
GACTAATATGCTTAAATTCAGCGGGTCGCCACGTCTGATCTGAGGTCGCG
AAGCGACGCTCAGACAGGCGTAGCCCCGGGAGGAACCCGGGGCCGCAAGT
GCGTTCGAAGTGTCGATGATCAATGTGTCCTGCAATTCACATTAATTCTC
GCAGCTAGCTGCGTTCTTCATCGACGCACGAGCCGAGTGATCCACCGCTA
AAACCCTGTTCTTGGGTGGGTGTGGGTATAATACTAAGTTGAGATGATAT
CATTTACGGGGGAAGGCGCTTTGTGAAGTAGGCCTTATTTCTCTTGTCCT
TTCGTACAGGGAGGAATTTGAANGTAGATAGAAACCGACCTGGATTACTC
CGGTCTGAACTCAGATCACGTAGGACTTTAATCGTTGAACAAACGAACCT
TTAATAGCGGCTGCACCATCGGGATGTCCTGATCCAACATCGAGGTCGTA
AACCCTATTGTTGATATGGACTCTAGAATAGGATTGCGCTGTTATCCCTA
GGGTAACTTGTTCCGTTGGTCAAGTTATTGGATCAATTGAGTATAGTAGT
TCGCTTTGACTGGTGAAGTCTTAGCATGTACTGCTCGGAGGTTGGGTTCT
GCTCCGAGGTCGCCCCAACCGAAATTTTTAATGCAGGTTTGGTAGTTTAG
GACCTGTGGGTTTGTTAGGTACTGTTTGCATTAATAAATTAAAGCTCCAT
AGGGTCTTCTCGTCTTGCTGTGTTATGCCCGCCTCTTCACGGGCAGGTCA
ATTTCACTGGTTAAAAGTAAGAGACAGCTGAACCCTCGTGGAGCCATTCA
TACAGGTCCCTATTTAAGGAACAAGTGATTATGCTACCTTTGCACGGTTA
GGGTACCGCGGCCGTTAAACATGTGTCACTGGGCAGGCGGTGCCTCTAAT
ACTGGTGATGCTAGAGGTGATGTTTTTGGTAAACAGGCGGGGTAAGATTT
GCCGAGTTCCTTTTACTTTTTTTAACCTTTCCTTATGAGCATGCCTGTGT
TGGGTTGACAGTGAGGGTAATAATGACTTGTTGGTTGATTGTAGATATTG
GGCTGTTAATTGTCAGTTCAGTGTTTTAATCTGACGCAGGCTTATGCGGA
GGAGAATGTTTTCATGTTACTTATACTAACATTAGTTCTTCTATAGGGTG
ATAGATTGGTCCAATTGGGTGTGAGGAGTTCAGTTATATGTTTGGGATTT
TTTAGGTAGTGGGTGTTGAGCTTGAACGCTTTCTTAATTGGTGGCTGCTT
TTAGGCCTACTATGGGTGTTAAATTTTTTACTCTCTCTACAAGGTTTTTT
CCTAGTGTCCAAAGAGCTGTTCCTCTTTGGACTAACAGTTAAATTTACAA
GGGATTTAGAGGGTTCTGTGGGCAAATTTAAAGTTGAACTAAGATTCTA
TCTTGGACAACCAGCTATCACCAGGCTCGGTAGGTTTGTCGCCTCTACCT
ATAAATCTTCCCACTATTTTGCTACATAGACGGGTGTGCTCTTTTAGCTG
TTCTTAGGTAGCTCGTCTGGTTTCGGGGGTCTTAGCTTTGGCTCTCCTTG
CAAAGTTATTTCTAGTTAATTCATTATGCAGAAGGTATAGGGGTTAGTCC
TTGCTATATTATGCTTGGTTATAATTTTTCATCTTTCCCTTGCGGTACTA
TATCTATTGCGCCAGGTTTCAATTTCTATCGCCTATACTTTATTTGGGTA
AATGGTTTGGCTAAGGTTGTCTGGTAGTAAGGTGGAGTGGGTTTGGGGCT
GTTCGTCCAAGTGCACTTTCCAGTACACTTACCATGTTACGACTTGTCTC
CTCTATATAAATGCGTAGGGGTTTTAGTTAAATGTCCTTTGAAGTATACT
TGAGGAGGGTGACGGGCGGTGTGTACGCGCTTCAGGGCCCTGTTCAACTA
AGCACTCTACTCTTAGTTTACTGCTAAATCCACCTTCGACCCTTAAGTTT
CATAAGGGCTATCGTAGTTTTCTGGGGTAGAAAATGTAGCCCATTTCTTG
CCACCTCATGGGCTACACCTTGACCTAACGTCTTTACGTGGGTACTTGCG
CTTACTTTGTAGCCTTCATCAGGGTTTGCTGAAGATGGCGGTATATAGGC
TGAGCAAGAGGTGGTGAGGTTGATCGGGGTTTATCGATTACAGAACAGGC
TCCTCTAGAGGGATATGAAGCACCGCCAGGTCCTTTGAGTTTTAAGCTGT
GGCTCGTAGTGTTCTGGCGAGCAGTTTTGTTGATTTAACTGTTGAGGTTT
AGGGCTAAGCATAGTGGGGTATCTAATCCCAGTTTGGGTCTTAGCTATTG
TGTGTTCAGATATGTTAAAGCCACTTTCGTAGTCTATTTTGTGTCAACTG
GAGTTTTTTACAACTCAGGTGAGTTTTAGCTTTATTGGGGAGGGGGTGAT
CTAAAACACTCTTTACGCCGGCTTCTATTGACTTGGGTTAATCGTGTGAC
CGCGGTGGCTGGCACGAAATTGACCAACCCTGGGGTTAGTATAGCTTAGT
TAAACTTTCGTTTATTGCTAAAGGTTAATCACTGCTGTTTCCCGTGGG
TGTGGCTAGGCTAAGCGTTTTGAGCTGCATTGCTGCGTGCTTGATGCTTG
TTCCTTTTGATCGTGGTGATTTAGAGGGTGAACTCACTGGAACGGGGATG
CTTGCATGTGTAATCTTACTAAGAGCTAATAGAAAGGCTAGGACCAAACC
AAAGCCTACAGCACCCGGTATTCCCAGGCGGTCTCCCATCCAAGTACTAA
CCAGGCCCGACCCTGCTTAGCTTCCGAGATCAGACGAGATCGGGCGCGTT
TTCCGAGATCAGACGAGATCGGGCGCGTTCAGGGTGGTATGGCCGTAGAC
